# Application of synthetic peptide CEP1 increases nutrient uptake rates along plant roots

**DOI:** 10.1101/2021.10.11.463963

**Authors:** Sonali Roy, Marcus Griffiths, Ivone Torres-Jerez, Bailey Sanchez, Elizabeth Antonelli, Divya Jain, Nicholas Krom, Shulan Zhang, Larry M. York, Wolf-Rüdiger Scheible, Michael K. Udvardi

## Abstract

The root system of a plant provides vital functions including resource uptake, storage, and anchorage in soil. Uptake from the soil of macro-nutrients like nitrogen (N), phosphorus (P), potassium (K), and sulphur (S) is critical for plant growth and development. Small signaling peptide (SSP) hormones are best known as potent regulators of plant growth and development with a few also known to have specialized roles in macronutrient utilization. Here we describe a high-throughput screen of SSP effects on root uptake of multiple nutrients. The SSP, MtCEP1 enhanced nitrate uptake rate per unit root length in *Medicago truncatula* plants deprived of N. MtCEP1 and AtCEP1 enhanced uptake not only of nitrate, but also phosphate and sulfate in both Medicago and Arabidopsis. Transcriptome analysis of Medicago roots treated with different MtCEP1 encoded peptide domains revealed that hundreds of genes respond to these peptides, including several nitrate transporters and a sulfate transporter that may mediate the uptake of these macronutrients downstream of CEP1 signaling. Likewise, several putative signaling pathway genes were induced in roots by CEP1 treatment. Thus, a scalable method has been developed for screening synthetic peptides of potential use in agriculture, with CEP1 shown to be one such peptide.
