## Supplementary Table 3 for "Application of synthetic peptide CEP1 increases nutrient uptake rates along plant roots"

### Sheet: ALL_NRTS
NITRATE/PEPTIDE TRANSPORTER (NRT/PTR) families under application of the CEP1 peptide variants.
Gene ID	CEP1D1_log2FC	CEP1D2_log2FC	AtCEP1_log2FC	Pv CEP1D1	Pv CEP1D2	Pv AtCEP1	AT hit
AC145328_33	#N/A	#N/A	#N/A	#N/A	#N/A	#N/A	#N/A
Medtr0236s0050	-2.4292	-2.13821	-2.14757	0.575045	0.621674	0.620141	AT3G16180.1
Medtr0294s0020	-0.0605188	0.0772752	0.306401	0.862426	0.826447	0.378122	AT1G22540.1
Medtr1g009170	-1.73363	-0.491191	-0.529925	0.607667	0.882357	0.8733	AT1G52190.1
Medtr1g009200	-0.0450352	0.0362345	-0.0738131	0.710902	0.766415	0.545976	AT1G52190.1
Medtr1g026740	-0.165415	0.309688	-0.0324666	0.617764	0.347863	0.922321	AT1G52190.1
Medtr1g026750	0	1.96866	0	1	0.653016	1	AT1G52190.1
Medtr1g026770	NA	NA	NA	NA	NA	NA	#N/A
Medtr1g041815	-2.37296	-1.1833	0.827179	0.276967	0.568501	0.675583	AT5G46050.1
Medtr1g041835	NA	NA	NA	NA	NA	NA	#N/A
Medtr1g041875	NA	NA	NA	NA	NA	NA	#N/A
Medtr1g041885	NA	NA	NA	NA	NA	NA	#N/A
Medtr1g042310	NA	NA	NA	NA	NA	NA	#N/A
Medtr1g057460	0.178798	-0.693101	-0.518267	0.620243	0.0691645	0.169348	AT1G52190.1
Medtr1g075440	1.2362	1.07283	1.15928	1.60477e-20	1.11619e-15	4.3357e-18	AT5G46050.1
Medtr1g084940	NA	NA	NA	NA	NA	NA	#N/A
Medtr1g085090	0.405785	-0.590872	-0.360127	0.0651974	0.0104045	0.114193	AT1G59740.1
Medtr1g116930	-0.526021	0.358148	-0.101511	0.872592	0.911652	0.975206	AT5G19640.1
Medtr2g005130	-0.0853255	0.0133421	-0.320166	0.455161	0.907746	0.00618471	AT1G59740.1
Medtr2g017750	0.200706	-0.0529932	-0.0482188	0.741528	0.932759	0.938757	AT1G69850.1
Medtr2g093160	-0.0787586	-0.382128	0.00232839	0.69498	0.0616029	0.990801	AT3G45660.1
Medtr2g093180	-0.563755	-0.548717	-0.488501	2.32983e-05	4.54564e-05	0.000273656	AT3G45650.1
Medtr2g093640	NA	NA	NA	NA	NA	NA	#N/A
Medtr2g093650	1.01234	0.453738	0.564048	0.175897	0.564884	0.470327	AT3G45650.1
Medtr2g101560	-0.122458	-0.197779	-0.143401	0.47871	0.254091	0.408048	AT1G52190.1
Medtr2g101590	0.15419	0.412746	0.347563	0.189521	0.000446484	0.00313158	AT1G52190.1
Medtr2g101610	0.120098	0.428378	0.335911	0.271399	8.6915e-05	0.002128	AT1G52190.1
Medtr2g101640	-0.0423247	3.61496e-05	0.135876	0.71472	0.999752	0.24131	AT1G52190.1
Medtr2g101650	0.780607	-0.368817	-0.953073	0.49673	0.757741	0.438919	AT1G52190.1
Medtr3g005010	-0.227589	-0.275206	-0.130079	0.0622275	0.025285	0.288588	AT1G22540.1
Medtr3g014790	NA	NA	NA	NA	NA	NA	#N/A
Medtr3g044680	#N/A	#N/A	#N/A	#N/A	#N/A	#N/A	#N/A
Medtr3g065350	0.741228	0.56422	0.439585	0.0443412	0.134559	0.246902	AT1G69850.1
Medtr3g069420	NA	NA	NA	NA	NA	NA	#N/A
Medtr3g069440	NA	NA	NA	NA	NA	NA	#N/A
Medtr3g069450	#N/A	#N/A	#N/A	#N/A	#N/A	#N/A	#N/A
Medtr3g069480	#N/A	#N/A	#N/A	#N/A	#N/A	#N/A	#N/A
Medtr3g069500	-0.319559	-0.338102	-0.632631	0.590656	0.574316	0.30034	AT2G37900.1
Medtr3g072300	0.554716	0.139012	0.875828	0.0100175	0.531024	4.68913e-05	AT2G40460.1
Medtr3g100980	0.408256	0.128052	0.0687895	0.020891	0.47149	0.69912	AT1G27040.1
Medtr3g108900	-0.199124	-0.163354	0.197688	0.321943	0.420172	0.323974	AT5G10700.1
Medtr3g112450	1.19481	1.24794	-2.4885	0.664867	0.651853	0.400253	AT3G54140.1
Medtr3g112460	-0.322226	-0.525014	0.388382	0.731087	0.586231	0.673011	AT3G54140.1
Medtr3g112470	-0.910642	-0.994083	0.280976	0.767152	0.749413	0.925786	AT5G01180.1
Medtr3g462710	0.61194	0.672074	0.605013	5.40367e-05	9.35913e-06	6.6498e-05	AT3G54140.1
Medtr4g007350	NA	NA	NA	NA	NA	NA	#N/A
Medtr4g011280	0.438611	0.454302	0.300869	0.014044	0.0118563	0.097858	AT1G52190.1
Medtr4g015080	NA	NA	NA	NA	NA	NA	#N/A
Medtr4g019580	0.794151	0.574906	0.781092	4.81816e-06	0.00100088	7.38132e-06	AT2G37900.1
Medtr4g023910	#N/A	#N/A	#N/A	#N/A	#N/A	#N/A	#N/A
Medtr4g024930	1.01638	0.906314	0.535162	0.0852167	0.130515	0.380154	AT1G32450.1
Medtr4g033310	0.103467	-0.10156	0.0370445	0.714299	0.724707	0.897131	AT1G22540.1
Medtr4g033315	-0.255141	-0.123153	-0.208316	0.302994	0.621487	0.405412	AT1G22540.1
Medtr4g033325	-0.0350605	-0.0727828	0.0335156	0.785677	0.577142	0.796493	AT1G22540.1
Medtr4g033330	0.0171478	0.262328	0.103095	0.925193	0.151772	0.576255	AT1G22540.1
Medtr4g033375	-2.02447	-2.071	-4.98606	0.242527	0.239902	0.0125443	AT1G22540.1
Medtr4g033385	-0.465501	-0.755039	0.40318	0.510216	0.310031	0.553826	AT1G22540.1
Medtr4g033390	-1.01708	-0.726094	-0.735462	0.817498	0.869147	0.867471	AT1G22540.1
Medtr4g033395	-1.00947	-0.431666	-0.413699	0.0852373	0.452181	0.470488	AT1G22540.1
Medtr4g098800	-0.621529	-0.660256	-0.538423	7.52724e-12	4.31798e-13	3.26688e-09	AT1G32450.1
Medtr4g101380	-0.110564	-0.39143	-0.161622	0.410582	0.00366117	0.229664	AT1G12110.1
Medtr4g107510	0.359087	0.112227	0.0997269	0.646217	0.888929	0.901272	AT5G62680.1
Medtr4g107530	0.110553	0.179411	-0.108269	0.433221	0.207627	0.453229	AT5G62680.1
Medtr4g107580	NA	NA	NA	NA	NA	NA	#N/A
Medtr4g107610	NA	NA	NA	NA	NA	NA	#N/A
Medtr4g107670	-0.84037	0.345248	-0.394495	0.624252	0.835006	0.816773	AT1G69850.1
Medtr4g114340	-1.70519	-1.05343	-1.39611	5.63553e-10	0.000126988	3.84275e-07	AT2G26690.1
Medtr4g123537	NA	NA	NA	NA	NA	NA	#N/A
Medtr4g124330	NA	NA	NA	NA	NA	NA	#N/A
Medtr5g012270	0.917787	1.03566	-0.0172113	0.393702	0.337723	0.98774	AT1G12110.1
Medtr5g012290	-0.187413	-0.436716	-0.0909743	0.275486	0.0112496	0.596845	AT1G12110.1
Medtr5g014150	-0.275915	-0.184451	0.0131663	0.0393577	0.16891	0.921678	AT1G32450.1
Medtr5g038060	0.820277	0.76039	0.781884	8.53794e-06	4.31922e-05	2.57512e-05	AT1G69870.1
Medtr5g038190	NA	NA	NA	NA	NA	NA	#N/A
Medtr5g038380	0.52701	0.400331	-0.0193507	0.125044	0.249589	0.956302	AT1G69850.1
Medtr5g055000	-0.246032	-0.385932	0.0883373	0.0713469	0.00476789	0.517254	AT1G68570.1
Medtr5g085850	-1.12918	-0.640163	-0.36326	4.87614e-05	0.0203137	0.183793	AT3G21670.1
Medtr6g008690	0.747431	0.798542	0.615056	1.10745e-05	3.17855e-06	0.00036477	AT5G14940.1
Medtr7g005930	0	2.1535	0	1	0.621624	1	AT5G19640.1
Medtr7g006540	-2.41364	-1.87967	-0.137523	0.042069	0.110041	0.903405	AT5G13400.1
Medtr7g010820	NA	NA	NA	NA	NA	NA	#N/A
Medtr7g013270	NA	NA	NA	NA	NA	NA	#N/A
Medtr7g051830	NA	NA	NA	NA	NA	NA	#N/A
Medtr7g051880	NA	NA	NA	NA	NA	NA	#N/A
Medtr7g052600	NA	NA	NA	NA	NA	NA	#N/A
Medtr7g064160	NA	NA	NA	NA	NA	NA	#N/A
Medtr7g064720	#N/A	#N/A	#N/A	#N/A	#N/A	#N/A	#N/A
Medtr7g064780	NA	NA	NA	NA	NA	NA	#N/A
Medtr7g064800	NA	NA	NA	NA	NA	NA	#N/A
Medtr7g065080	0.394718	0.0711439	0.331703	0.00455498	0.620312	0.0190289	AT2G37900.1
Medtr7g067010	1.20722	2.42676	1.9332	0.149068	0.00337079	0.0201191	AT3G54140.1
Medtr7g088790	0.0245586	-0.280966	-0.187336	0.845114	0.0259947	0.137422	AT1G68570.1
Medtr7g088820	0.390526	0.402769	0.189701	0.00176263	0.00127903	0.129832	AT1G68570.1
Medtr7g088825	0.000250387	-0.424412	-0.100583	0.997219	4.88519e-09	0.163457	AT1G68570.1
Medtr7g098040	NA	NA	NA	NA	NA	NA	#N/A
Medtr7g098080	NA	NA	NA	NA	NA	NA	#N/A
Medtr7g098090	NA	NA	NA	NA	NA	NA	#N/A
Medtr7g098150	NA	NA	NA	NA	NA	NA	#N/A
Medtr7g098160	NA	NA	NA	NA	NA	NA	#N/A
Medtr7g098180	-0.396317	0.540087	0.26211	0.675392	0.556968	0.777968	AT5G46050.1
Medtr7g098200	0.607862	0.804696	0.480865	0.00762509	0.000421517	0.0363612	AT5G46050.1
Medtr7g098210	NA	NA	NA	NA	NA	NA	#N/A
Medtr7g098220	0	0	2.29428	1	1	0.59811	AT5G46050.1
Medtr7g098230	NA	NA	NA	NA	NA	NA	#N/A
Medtr7g111260	-0.0904762	-0.184771	-0.174882	0.649604	0.357004	0.383209	AT1G59740.1
Medtr7g111580	NA	NA	NA	NA	NA	NA	#N/A
Medtr8g038880	-0.614261	-0.37574	-0.175986	2.96318e-08	0.000716661	0.109926	AT3G54450.1
Medtr8g087780	NA	NA	NA	NA	NA	NA	#N/A
Medtr8g087810	-1.4842	-0.548878	-0.153653	0.158344	0.588919	0.877845	AT1G59740.1
Medtr8g091265	NA	NA	NA	NA	NA	NA	#N/A
Medtr8g091275	NA	NA	NA	NA	NA	NA	#N/A
Medtr8g091350	#N/A	#N/A	#N/A	#N/A	#N/A	#N/A	#N/A
Medtr8g103233	-0.879019	-1.68813	-0.402974	0.00649365	4.0561e-07	0.210545	AT3G16180.1
Medtr8g103250	#N/A	#N/A	#N/A	#N/A	#N/A	#N/A	#N/A
Medtr8g469310	0.554932	0.403269	0.263217	1.64616e-07	0.000151223	0.0135394	AT1G69850.1
Medtr8g469470	NA	NA	NA	NA	NA	NA	#N/A
Medtr8g469480	NA	NA	NA	NA	NA	NA	#N/A

### Sheet: AllPhTs
PHOSPHATE TRANSPORTER (PHT) families under application of the CEP1 peptide variants.
Gene ID	CEP1D1_log2FC	CEP1D2_log2FC	AtCEP1_log2FC	Pv CEP1D1	Pv CEP1D2	Pv AtCEP1	AT hit
Medtr1g028600	NA	NA	NA	NA	NA	NA	#N/A
Medtr1g043200	-0.538659	-0.0782596	0.36749	0.435885	0.908811	0.58087	AT5G43360.1
Medtr1g043220	-0.0849224	0.109231	0.428495	0.749958	0.6829	0.105236	AT5G43360.1
Medtr1g043290	0.211736	0.490782	0.366783	0.325247	0.0226035	0.0886094	AT5G43360.1
Medtr1g069930	NA	NA	NA	NA	NA	NA	#N/A
Medtr1g069935	-0.0369673	0.0111345	-0.244131	0.952901	0.985924	0.701745	AT2G38940.1
Medtr1g074930	-0.11587	-0.0381194	0.205301	0.493343	0.82174	0.224849	AT3G54700.1
Medtr1g074940	NA	NA	NA	NA	NA	NA	#N/A
Medtr3g082700	-0.0192004	0.439577	0.448322	0.946994	0.126771	0.119327	AT2G32830.1
Medtr4g083960	-0.22114	0.0554223	-0.0312661	0.451921	0.850513	0.915504	AT1G76430.1
Medtr5g068140	NA	NA	NA	NA	NA	NA	#N/A
Medtr7g096870	2.58136	3.25201	0.411567	0.213601	0.115439	0.855115	AT2G38940.1
Medtr7g096880	0.123493	-0.697937	0.499963	0.835001	0.262043	0.397837	AT3G54700.1
Medtr8g069390	-0.688103	-0.48552	-0.728071	0.00415285	0.0437891	0.00274813	AT3G26570.2
Medtr6g033280	-0.068799	0.261381	-1.11365	0.907268	0.657688	0.077035	AT5G14040.1
Medtr7g083790	-0.157949	-0.19142	0.14925	0.122624	0.0616337	0.144592	AT5G14040.1
Medtr8g100099	#N/A	#N/A	#N/A	#N/A	#N/A	#N/A	AT5G14040.1
Medtr4g094578	-0.220529	-0.174933	-0.18494	0.403007	0.513145	0.48945	AT2G17270.1
Medtr5g024770	-0.841211	-0.609018	-0.456076	0.135896	0.282452	0.41534	AT2G17270.1
Medtr3g463080	-0.816093	-0.768201	-0.395539	0.000607118	0.00141697	0.0947397	AT2G29650.1
Medtr7g066780	-0.272892	0.27372	-0.548987	0.444144	0.437669	0.13562	AT2G38060.1
Medtr5g069630	-0.270788	-0.155146	0.0814227	0.0864848	0.327335	0.605909	AT3G46980.3
Medtr2g027710	-0.517492	-0.439637	0.0547044	0.637812	0.692504	0.959788	AT4G00370.1
Medtr8g030600	-0.332322	-0.0301479	0.236775	0.372187	0.93543	0.518185	AT4G00370.1
Medtr4g116030	-0.1135	-0.17463	-0.114043	0.492818	0.298893	0.49616	AT5G20380.1
Medtr4g030900	-0.437016	-0.446523	-0.0239191	0.000135495	0.00011582	0.833856	AT5G44370.1
Medtr7g076520	-0.627326	-0.281808	-0.508805	0.0123489	0.259911	0.0440059	AT4G22990.1

### Sheet: ALL_SuTs
SULFATE TRANSPORTER (SULTR) families under application of the CEP1 peptide variants.
Gene ID	CEP1D1_log2FC	CEP1D2_log2FC	AtCEP1_log2FC	Pv CEP1D1	Pv CEP1D2	Pv AtCEP1	AT hit												AT Description
Medtr2g008470	0.227852	0.520697	0.192453	0.320375	0.0231547	0.402418	AT1G22150.1												sulfate transporter 1;3
Medtr2g082610	-1.69157	-1.01696	-1.47862	0.501665	0.682633	0.558066	AT1G77990.1												STAS domain / Sulfate transporter family
Medtr5g061880	-0.104817	0.0337518	-0.397933	0.671024	0.891769	0.114934	AT1G22150.1												sulfate transporter 1;3
Medtr3g073780	0.367086	0.410982	0.242631	0.206972	0.160433	0.40966	AT1G22150.1												sulfate transporter 1;3
Medtr6g024420	NA	NA	NA	NA	NA	NA	#N/A												#N/A
Medtr3g087730	NA	NA	NA	NA	NA	NA	#N/A												#N/A
Medtr3g087740	-0.657467	-0.313108	-0.212704	7.6973e-06	0.0328893	0.146238	AT5G10180.1												slufate transporter 2;1
Medtr4g011970	0.458631	0.164106	0.294007	0.195286	0.648014	0.4116	AT3G15990.1												sulfate transporter 3;4
Medtr5g061860	0.245596	-0.320443	0.263464	0.458341	0.350717	0.430641	AT1G77990.1												STAS domain / Sulfate transporter family
Medtr7g095430	-0.154054	-0.50874	-0.122362	0.133947	8.39204e-07	0.234656	AT3G51895.1												sulfate transporter 3;1
Medtr3g108190	-0.596486	-1.09664	-0.793852	0.190549	0.0191925	0.0861731	AT2G25680.1												molybdate transporter 1
Medtr3g464210	NA	NA	NA	NA	NA	NA	#N/A												#N/A
Medtr4g011600	-0.573942	-0.23742	0.0324024	2.87313e-05	0.0833846	0.812721	AT1G80310.1												sulfate transmembrane transporters
Medtr6g086170	1.3362	1.0483	1.34765	2.08476e-13	1.092e-08	1.5719e-13	AT5G19600.1												sulfate transporter 3;5
Medtr1g071530	0.473489	0.117054	0.254534	0.00595623	0.499565	0.141366	AT3G51895.1												sulfate transporter 3;1
Medtr2g102243	-0.343255	-0.299568	-0.447667	0.0354184	0.0673928	0.00640323	AT3G15990.1												sulfate transporter 3;4
Medtr7g022870	-0.146962	0.152985	0.0852928	0.328597	0.309047	0.571198	AT5G13550.1												sulfate transporter 4.1

### Sheet: Fig4_C
NITRATE/PEPTIDE TRANSPORTER (NRT/PTR) and SULFATE TRANSPORTER (SULTR) families under application of the CEP1 peptide variants.
Gene ID	CEP1D1_log2FC	CEP1D2_log2FC	AtCEP1_log2FC	pvalue CEP1_D1	pvalue CEP1_D2	pvalueAtCEP1	AT hit	Description	Family
Nitrate Transporters
Medtr7g067010	1.20722	2.42676	1.9332	#N/A	0.00337079	0.0201191	AT3G54140.1	peptide transporter 1	NPF1.8
Medtr1g075440	1.2362	1.07283	1.15928	1.60477e-20	1.11619e-15	4.3357e-18	AT5G46050.1	peptide transporter 3	NPF5.13
Medtr5g038060	0.820277	0.76039	0.781884	8.53794e-06	4.31922e-05	2.57512e-05	AT1G69870.1	nitrate transporter 1.7	NPF2.11
Medtr4g019580	0.794151	0.574906	0.781092	4.81816e-06	#N/A	7.38132e-06	AT2G37900.1	Major facilitator superfamily protein	NPF5.13
Medtr3g065350	0.741228	0.56422	0.439585	0.0443412	#N/A	#N/A	AT1G69850.1	nitrate transporter 1:2	NPF4.9
Medtr6g008690	0.747431	0.798542	0.615056	1.10745e-05	3.17855e-06	0.00036477	AT5G14940.1	Major facilitator superfamily protein	NPF5.24
Medtr3g462710	0.61194	0.672074	0.605013	5.40367e-05	9.35913e-06	6.6498e-05	AT3G54140.1	peptide transporter 1	NPF8.1
Medtr3g072300	0.554716	0.139012	0.875828	#N/A	#N/A	4.68913e-05	AT2G40460.1	Major facilitator superfamily protein	NPF5.1
Medtr7g098200	0.607862	0.804696	0.480865	0.00762509	0.000421517	#N/A	AT5G46050.1	peptide transporter 3	NPF5.10
Medtr1g085090	0.405785	-0.590872	-0.360127	#N/A	0.0104045	#N/A	AT1G59740.1	Major facilitator superfamily protein	NPF4.10
Medtr8g038880	-0.614261	-0.37574	-0.175986	2.96318e-08	#N/A	#N/A	AT3G54450.1	Major facilitator superfamily protein	NPF5.17
Medtr4g098800	-0.621529	-0.660256	-0.538423	7.52724e-12	4.31798e-13	#N/A	AT1G32450.1	nitrate transporter 1.5	NPF7.8
Medtr8g103233	-0.879019	-1.68813	-0.402974	0.00649365	4.0561e-07	#N/A	AT3G16180.1	Major facilitator superfamily protein	AtNRT1.12 like
Medtr5g085850	-1.12918	-0.640163	-0.36326	4.87614e-05	0.0203137	#N/A	AT3G21670.1	Major facilitator superfamily protein	NPF6.8
Medtr4g114340	-1.70519	-1.05343	-1.39611	5.63553e-10	0.000126988	3.84275e-07	AT2G26690.1	Major facilitator superfamily protein	NPF6.4
Medtr4g033375	-2.02447	-2.071	-4.98606	#N/A	#N/A	0.0125443	AT1G22540.1	Major facilitator superfamily protein	AtNPF5.10 like
Medtr7g006540	-2.41364	-1.87967	-0.137523	0.042069	#N/A	#N/A	AT5G13400.1	Major facilitator superfamily protein	NPF6.3
Phosphate Transporters
Medtr8g069390	-0.688103	-0.48552	-0.728071	0.00415285	#N/A	0.00274813	AT3G26570.2	phosphate transporter 2;1	AtPHT2;1 like
Medtr3g463080	-0.816093	-0.768201	-0.395539	0.000607118	0.00141697	#N/A	AT2G29650.1	phosphate transporter 4;1	AtPHT4;1 like
Medtr7g076520	-0.627326	-0.281808	-0.508805	0.0123489	#N/A	#N/A	AT4G22990.1	Major Facilitator Superfamily with SPX (SYG1/Pho81/XPR1) domain-containing protein	AtPHT5;3 like
Sulphate Transporters
Medtr6g086170	1.3362	1.0483	1.34765	2.08476e-13	1.092e-08	1.5719e-13	AT5G19600.1	sulfate transporter 3;5	AtSULTR3;5 like
Medtr3g087740	-0.657467	-0.313108	-0.212704	7.6973e-06	#N/A	#N/A	AT5G10180.1	slufate transporter 2;1	AtSULTR2;1 like
Medtr3g108190	-0.596486	-1.09664	-0.793852	#N/A	0.0191925	#N/A	AT2G25680.1	molybdate transporter 1	AtMOT1 like
