## Supplementary Table 4 for "Application of synthetic peptide CEP1 increases nutrient uptake rates along plant roots"

### Sheet: Fig.4D
Transcription factors and Kinases in top15% upregulated genes induced by CEP1 peptide variants .(log2FC>2, p-value<0.05)
CEP1D1	Transcription Factors								Kinases
Gene ID	baseMean	log2FoldChange	lfcSE	stat	pvalue	padj	Description	Gene ID	baseMean	log2FoldChange	lfcSE	stat	pvalue	padj	Description
Medtr6g015975	4.68088	6.33844	1.7416	3.63943	0.000273243	NA	MADS-box transcription factor	Medtr8g461270	6.12166	5.46993	1.55983	3.50675	0.000453613	NA	cyclin-dependent kinase
Medtr4g134870	3.61897	3.56336	1.45454	2.44982	0.014293	NA	AP2 domain class transcription factor	MT4Noble_051661	3.07013	4.63815	1.7866	2.59608	0.00942942	NA	LRR receptor-like kinase family protein | PF00560 Leucine Rich Repeat
Medtr8g077380	2.38349	3.377	1.71039	1.9744	0.0483365	NA	MYB family transcription factor	Medtr4g132040	1.49071	4.63355	2.26386	2.04674	0.0406835	NA	calcium-dependent kinase
Medtr8g077420	25.1163	2.91185	0.591477	4.92301	8.52223e-07	3.60911e-05	MYB family transcription factor	Medtr7g056617	3.45893	4.62579	2.1344	2.16725	0.0302156	NA	G-type lectin S-receptor-like Serine/Threonine-kinase
Medtr6g004250	8.7134	2.53533	0.945844	2.6805	0.00735129	NA	transcription factor radialis-like protein	Medtr2g019170	2.84087	4.26785	1.54921	2.75485	0.00587186	NA	LRR receptor-like kinase
Medtr8g023840	10.9055	2.37836	0.845212	2.81392	0.00489409	NA	NAC transcription factor-like protein	Medtr5g067310	3.66712	3.39002	1.62358	2.08799	0.0367991	NA	receptor kinase
Medtr8g027345	169.046	2.377	0.408975	5.81209	6.16972e-09	5.32466e-07	myb transcription factor	Medtr1g048360	3.28711	3.35502	1.63242	2.05524	0.0398554	NA	lectin receptor kinase
Medtr4g088900	68.6972	2.09473	0.81979	2.55521	0.0106125	0.0569331	heat shock transcription factor	Medtr5g024420	5.57902	3.28321	1.43419	2.28924	0.0220656	NA	LRR kinase family protein, putative
								Medtr8g068540	7.78815	2.89	1.15424	2.50381	0.0122864	NA	LRR receptor-like kinase family protein
								Medtr8g469670	5.54862	2.50801	1.18677	2.11331	0.0345741	NA	LRR receptor-like kinase
CEP1D2
Gene ID	baseMean	log2FoldChange	lfcSE	stat	pvalue	padj	Description	Gene ID	baseMean	log2FoldChange	lfcSE	stat	pvalue	padj	Description
Medtr0008s0470	4.54194	6.441	1.95386	3.29656	0.000978776	NA	myb-related transcription factor	Medtr8g461270	6.12166	5.81788	1.55878	3.73232	0.000189726	NA	cyclin-dependent kinase
Medtr6g015975	4.68088	4.8721	1.77202	2.74946	0.00596939	NA	MADS-box transcription factor	Medtr7g056617	3.45893	5.11463	2.12993	2.40131	0.0163364	NA	G-type lectin S-receptor-like Serine/Threonine-kinase
Medtr4g109830	2.49675	4.72527	2.36428	1.9986	0.0456512	NA	MADS-box transcription factor	Medtr2g019170	2.84087	4.87645	1.53711	3.17247	0.00151148	NA	LRR receptor-like kinase
Medtr8g077380	2.38349	4.26545	1.67537	2.54598	0.0108971	NA	MYB family transcription factor	MT4Noble_051661	3.07013	4.87196	1.78821	2.7245	0.00643996	NA	LRR receptor-like kinase family protein | PF00560 Leucine Rich Repeat
Medtr8g006815	12.3827	3.55536	0.840509	4.23002	2.33675e-05	0.000733342	AP2 domain class transcription factor	Medtr3g007650	2.1952	4.74098	2.12454	2.23153	0.0256462	NA	S-locus lectin kinase family protein
Medtr1g086530	17.0617	3.41542	1.69749	2.01205	0.0442151	0.187997	myb transcription factor	Medtr3g011630	2.23918	4.6805	2.0693	2.26187	0.0237053	NA	tyrosine kinase family protein
Medtr6g004250	8.7134	2.96527	0.942566	3.14596	0.00165543	NA	transcription factor radialis-like protein	Medtr7g056680	2.41511	4.4813	2.17661	2.05885	0.0395089	NA	G-type lectin S-receptor-like Serine/Threonine-kinase
Medtr4g086160	13.5392	2.94917	1.01914	2.89378	0.00380637	0.0356011	AP2/ERF domain transcription factor	Medtr7g015280	1.53608	3.91101	1.97485	1.98041	0.0476579	NA	receptor-like kinase feronia-like protein
Medtr2g097390	4.84345	2.54707	1.24674	2.04298	0.0410544	NA	GRAS family transcription factor	Medtr8g014930	8.62952	2.59221	1.17461	2.20688	0.0273227	NA	LRR receptor-like kinase
Medtr8g023840	10.9055	2.43257	0.849881	2.86225	0.0042065	NA	NAC transcription factor-like protein
Medtr7g096930	84.1693	2.10784	0.332552	6.33836	2.32219e-10	3.83396e-08	myb transcription factor
Medtr3g090860	90.797	2.03588	0.45999	4.42592	9.60332e-06	0.000346206	WRKY family transcription factor
AtCEP1
GeneID	baseMean	log2FoldChange	lfcSE	stat	pvalue	padj	Description	GeneID	baseMean	log2FoldChange	lfcSE	stat	pvalue	padj	Description
Medtr8g077380	2.38349	4.72939	1.65618	2.8556	0.0042956	0.10461	MYB family transcription factor	Medtr8g461270	6.12166	5.40571	1.56706	3.44958	0.000561464	0.0228297	cyclin-dependent kinase
Medtr6g004250	8.7134	2.80698	0.946201	2.96658	0.00301131	0.0812962	transcription factor radialis-like protein	Medtr7g056617	3.45893	4.42129	2.1484	2.05794	0.0395955	0.414908	G-type lectin S-receptor-like Serine/Threonine-kinase
Medtr8g077420	25.1163	2.80638	0.595618	4.71171	2.45644e-06	0.000252413	MYB family transcription factor	Medtr2g019170	2.84087	4.20192	1.5658	2.68356	0.00728436	0.152179	LRR receptor-like kinase
Medtr2g097390	4.84345	2.79765	1.24004	2.25609	0.0240651	0.323852	GRAS family transcription factor	MT4Noble_051661	3.07013	4.18068	1.81394	2.30475	0.0211807	0.301084	LRR receptor-like kinase family protein | PF00560 Leucine Rich Repeat
Medtr8g006815	12.3827	2.64164	0.85425	3.09235	0.00198576	0.0598233	AP2 domain class transcription factor	Medtr1g104555	20.3247	2.26408	0.600466	3.77054	0.000162892	0.00824129	lectin kinase family protein
Medtr4g086160	13.5392	2.35477	1.02597	2.29516	0.0217241	0.305965	AP2/ERF domain transcription factor
Medtr8g023840	10.9055	2.25534	0.853837	2.64141	0.0082561	0.164026	NAC transcription factor-like protein

### Sheet: Primers
qMtCEP1	TCGCTCTTTTTCTTGCCCTAAT
qMtCEP`	AATGAGCCTTGCATGAGATTGA
qPTB_F	CGCCTTGTCAGCATTGATGTC
qPTB_R	TGAACCAGTGCCTGGAATCCT
qUBQ_F	GCAGATAGACACGCTGGGA
qUBQ_R	AACTCTTGGGCAGGCAATAA

### Sheet: Nutrient Media
	Full	Stock	Final Concentration (μM)	B&D Full Nutrient (15 L)	Final Concentration (μM)	Modified B&D Full Nutrient (15 L)	1/40x N Final Concentration (μM)	Volume for 15 L	1/100x P Final Concentration (μM)	Volume for 15 L	0 S Final Concentration (μM)	Volume for 15 L
1	Fe - Citrate	10 mM	10	15 ml	10	15 ml	10	15 ml	10	15 ml	10	15 ml
2	KNO3	1 M	4000	60 ml	0	0	0	0	0	0	0	0
3	Ca(NO3)2	1 M	0	0	2000	30 ml	50	1.5 ml	1000	30 ml	1000	30 ml
4	NH4NO3	2 M	2000	15 ml	2000	15 ml	50	.375 ml	2000	15 ml	2000	15 ml
5	KH2PO4	.5 M	500	15 ml	600	18 ml	600	18 ml	6	.15 ml	600	18 ml
6	MgSO4	.25 M	250	15 ml	250	15 ml	250	15 ml	250	15 ml	0
7	K2SO4	.25 M	250	15 ml	250	15 ml	250	15 ml	250	15 ml	0
8	CaCl2	1 M	1000	15 ml	250	3.75 ml	900	13.5 ml	0		0
9	MgCl2	.25 M	0	15 ml	0		0		0		250	15 ml
10	CaSO4	.25 M	0	0	0		0		0		0
11	KCl	2 M	0	0	1500	11.25 ml	1500	11.25 ml	2000	15 ml	2000	15 ml
12	Micronutrients		1x	1.5 ml	1x	1.5 ml	1x	1.5 ml	1x		1x	1.5 ml
	pH 6.8 with NaOH
Micronutrients Recipe
	Chemical			Conc. (mM)
	H3BO3			149.9
	MnSO4			39.1
	ZnSO4 · 7 H20			2.5
	CuSO4 · 5 H20			1.5
	NiCl2			2
	HMoO4			0.7
	CoCl2			0.1
	Na2Fe-EDTA			250
